# Distinct tooth regeneration systems deploy a conserved battery of genes

**DOI:** 10.1101/2020.09.21.305466

**Authors:** Tyler A. Square, Shivani Sundaram, Emma J. Mackey, Craig T. Miller

**Affiliations:** Department of Molecular & Cell Biology, University of California, Berkeley, United States

**Keywords:** Successional Dental Lamina, Tooth Regeneration, Odontode, Epithelial Appendage

## Abstract

**Background:** Vertebrate teeth exhibit a wide range of regenerative systems. Many species, including most mammals, reptiles, and amphibians, form replacement teeth at a histologically distinct location called the successional dental lamina, while other species do not employ such a system. Notably, a ‘lamina-less’ tooth replacement condition is found in a paraphyletic array of ray-finned fishes, such as stickleback, trout, cod, medaka, and bichir. Furthermore, the position, renewal potential, and latency times appear to vary drastically across different vertebrate tooth regeneration systems. The progenitor cells underlying tooth regeneration thus present highly divergent arrangements and potentials. Given the spectrum of regeneration systems present in vertebrates, it is unclear if morphologically divergent tooth regeneration systems deploy an overlapping battery of genes in their naïve dental tissues.

**Results:** In the present work, we aimed to determine whether or not tooth progenitor epithelia could be composed of a conserved cell type between vertebrate dentitions with divergent regeneration systems. To address this question, we compared the tooth regeneration processes in two ray-finned fishes: zebrafish (*Danio rerio*) and threespine stickleback (*Gasterosteus aculeatus*). These two teleost species diverged approximately 250 million years ago, and demonstrate some stark differences in dental morphology and regeneration. Here we find that the successional dental lamina in zebrafish sharply upregulates Wnt signaling and *Lef1* expression during early morphogenesis stages of tooth development. Additionally, the naïve zebrafish successional dental lamina expresses a battery of nine genes (*Bmpr1a, Bmp6, CD34, Gli1, Igfbp5a, Lgr4, Lgr6, Nfatc1*, and *Pitx2*). We also find that, despite the absence of a histologically distinct successional dental lamina in stickleback tooth fields, new tooth germs also sharply upregulate Wnt signaling and *Lef1* expression, and additionally express the same battery of nine genes in the basalmost endodermal cell layer from which replacement tooth epithelia arise. Thus, two fish systems that either have an organized successional dental lamina (zebrafish) or lack a morphologically distinct successional dental lamina (sticklebacks) deploy similar genetic programs during tooth regeneration.

**Conclusions:** We propose that the expression domains described here delineate a highly conserved “successional dental epithelium” (SDE). Furthermore, a set of orthologous genes is known to mark hair follicle epithelial stem cells in mice, suggesting that regenerative systems in other epithelial appendages may utilize a related epithelial progenitor cell type, despite the highly derived nature of the resulting functional organs.
