## Supplemental Table 1 for "Distinct tooth regeneration systems deploy a conserved battery of genes"

### Sheet: Sheet1
Species	Gene Symbol	Transcript Accession	Probe Published Previously?	Probe Template Sequence (shown in the sense orientation)
G. aculeatus	Bmp6	KM406380.1	Cleves et al., 2014	CTGGTCGGATTGTGGTGGACTGCGTATTGCTGCATGTTCCTGGTGGCGGGGAGTAACTATTCACTGGATGGAAACAACGAGGTGCACCCGGGCTTCATCCACCGGCGGCTCCGGACGCACGAGAAGAGGGAGATGCAGAAGGAGATCCTGTCCATCCTCGGGCTGCCGCACAGACCGAGACCGCATCCGCCGCACGGGAAATACAACTCCGCTCCGCTTTTCATGCTGGACTTATACAACACCATATCGAACGAGGAGAAGAGCCGGGTGGAGGGCATCGTGGACCGGTACGAACCCATGCAGACGACCCCGAGTCCTCCTCTTGCCACATATCAAGAAAGTGCCTTTCTAAATGACGCAGACATGGTCATGAGCTTCGTTAACCTTGTGGAGTACGAC…
	Bmpr1a	DN23528	no	GACCAACGGCCAGTGTTTCGCCATCATCGAGGAGGATGAGCACGGTGAGGCCGTCCTCACCTCCGGCTGCATGAAGTATGAAGGATCACACTTCCAGTGCAAGGACTCTCCCAACGCTCAGACCAGGAGGACCATCGAGTGCTGCAACACCGACCTCTGCAACAGGGACCTGCAGCCCACCCTCCCCCCTCAGCCTCCGCCCGACGGCAGCCCTCACTGGCTGGCCTTCCTCATCTCCATGACGGTCTGCTGCTGCGCCCTGATCTGCGTCACCGTGGTCTGTTACTACAGGTACAAGTGGCAGAGTGAGCGGCAGCGATACCACAAGGATCTGGAGCAGGAGATCTTCATCCCCAGTGGAGAGTCCCTCAAAGACCTCATCCACCAATCACAGAGCTC…
	CD34	ENSGACT00000014598	no	ACTGCAACTACAAACACTACTGGGACATATGCCATTACTTCATCAGCTCCTGTCATTGAAAAATCTGCTACTTCGCCTTCTCCTTTGAATGACAACAACACCTCAATCACCACAAATCCCACTGGAGCTCCCGATGGAAAAGCCGGACAGAAGGAGAAAAAGTCCAGAACATCAGATTCCTCTGTCTTTGTGGGAATCCTTGTCAGCGGTCTGCTTGCTGCCCTTGCAATCGTTGTAGGCTACTTCAAATGCCAACGCAGGACTGGCACCAAGGGACTGACGATGGCAGAGTCCTGTCCAGTAGTAGTGGAGCAGGACAACCAGGGGAACACTCTCTTATCTGTGGCCCCCCTAAACCCCCTCCCGGAAACCCTGGAGAAACCCAGCGTAAATGGAGAG…
	Gli1	ENSGACT00000008557	no	CGAATCGCCGCGTTATGGAGCTGTCCAATCACGAGTTAGGGGGCGGCGCGCaGATTGGCTGCTCTTCTAATGACAGGAGAGGCAGCGGCACCAGCAGTCTAAGCTCTGCTTACACCGTCAGCCGCCGGTCCTCCATGGTGTCTCCGCACTTGTCCAGCCGGCGCTCCAGTGAGGTCTCCCAAATGGGAGGAACGGGAGGCGGCGGATGCCACCACCTCAGTGCAGAGAAGAGCGTGGGCGACCCCCTGTCTCCGGAGACCAATCGCAGAGGTGCTCCCTGTCCCGGGGGAGGACTGCCGGGGCTTCCTAATTTAACACCAGCCCAGCAATACAGCCTAAAGGCCAAATATGCTGCGGCAACCGGCGGACCACCACCTACTCCTTTACCCAACATGGAGC…
	Igfbp5a	ENSGACT00000018883.1	no	TCTGACGCTCATTCTCCAAAACTGTAAATGGAATTTTTATGATTCTCTTCTTGAGTTTTAAGCAGAAGCGTGACGGAGAGTGCCATCATCTCACTTGTTATGAATAAAAGTTCCTTTAACGTGTGTAGACTTCTGTTATCTGCAGGTCTGCAGACTTTGGTAGATTTGGCTCCACTAGTGAAAACAGACTAAATGCTTTTCTGGCTCCGTGCTGAACACACAAGTATCTAGTTATCGTGCTGATGGCGTGACGTGAAAGTGTGAAGTGTGAAATGTGCCATGACATTTGGTCGGAGGCAGGATTGTTGAAAACTATTGTTTGTTGTGTGAAAAGATGCCACTCACATCCGTATGAAATTCACATGATTAACAATGAATTAAACTTAAGAGAAAGTGTTG…
	Lef1	DW616266.1	no	AAAGAAAGACTGCCAAGTGCTGGGGTAAATATATATATCTGCTTCATTTGTCATGTTTTAGAACAATAAAATATAGGCCTCTGAGCCGTCACTCGCCTTTGTCCTAATGTTGCCTGCAAAAATACCAAGAAAATTGACATATCCTGACAGTTTTAAAAAGTACACATACTGAGCATTATTTTACATCTGAGAAGGATTTGAGGTCACTATTTGTTACAAATAGTTATCAAAAGAAGCCTTAAGTTTCAATCTTCTGCAAGATGCTTCAACAAGAAAAATGGCTTTCCTGTGTCCAAAGCTTAATTTTATATATACCACTATATAAAAAAACAATATTAAAAAAAAACACTAAAATATACACCGAGAAATTGAAACAAGGGTTCAGGATACAAAAAAAGC…
	Lgr4	ENSGACT00000020504	no	GGACCCGGCTGTCAGGTCACCGGCGCTCTGGCCGTCTTCTCGTCGGAGTGGGCGGTGCTGCTGCTCTCGCTGGCGGCCGTGGAGCGCAGCGTGGCCGTGCGCGCGATACTCGGGAAGGTGATGATGTCGCCCGGGAGGAACGCCGGCGGCCGGCGCGGCTGCTGGAGGAAAGGTCGGCGCTTCGGCCTCGCTGCGGGGCTGCTGGGGCTGCTGGCCGCTGCCGGAGCCTGCCTTCCTCTCCTGACCTTAGGTGACCAGTCCGCCTCTCCTCTCTGCCTGCCCTTCGCTGGCGGAGACAGTCCAGCGCTGAGTGTCACGGTCGCTCTGGTGCTGCTCAACGCGCTGGCTTACCTGTTCACCGCAGCTGTGTACACCCACCTGTACTGCCACCTGGGCAGG…
	Lgr6	ENSGACT00000012971.1	no	GCTCTAACCCTGGGCGAGTTTGGTCACCACGGCGCCCGCTGGGAGGGGGGAGCCGGCTGTCAGGCGACGGGGTGGGTCTGGGTGTTTGCGTCCGAAGCCAGCGTGTTGCTGCTGACTCTGGCCGCCGTGCAGTGCGGCGTGAGCGTGACGTGCGCTCGGGCCTACGGGAAGTCGCCGTCCCTCGGGAGTGTGCGTACATGTGCGCTTTTCTGCCTCACTCTGTCCTTCACTCTCGCGTCTCTCCCACTGGTAGGAGTCGGGGAGTATGGTTCCTCACCTTTCTGCCTTCCCTCACCTCTGCCTCCCCCATCGTCTCGACTACCCTCCTCCCTTGGCTTTCCCCTAGCGCTCATTATGATGAACACCCTGTGCTTGCTTATAGTCACAGGCTCATATATC…
	Nfatc1b	ENSGACT00000007275	no	GCCACCAGACAGGCTACAGCCTCCAAAATGATAACCATGCAGCCCCAGGTTATTACCTGTCCCACGGCCTGAGACCCAATGGGGCCCCAGCTTTGGAAAGCCCCCGTATTGAGATCACCGCCTACAGCCAGTATCCCGAGGATGAGGTAGAGGAGAGCAATAGCGAGGACCACATCATCAAGCGAGGCGTCAACTCCATCGTGACGCTGACGCTGCCCAACGCCGACGGCTACCGTGACCCCAGCTGCCTCAGCCCAGCAAGCAGCGTTTCGTCCCGTAGCTGTAACTCAGAGGCGTCCTCTTACGAGTCGGGCTTCTACAACTACGACAACTCCCCACAGAACTCTCCCTGGCAGTCTCCCTGCGTTTCTCCCAAAGGCTCATCAACGCTCATGTCTT…
	Pitx2	BT027179.1	Cleves et al., 2014	CTCGGGGGTGCCCACCTCGGCGTGTCCCTACGCGCCCCCGACCCCGCCCTACGTGTACAGGGACACTTGCAACTCCAGCCTGGCCAGCCTGAGACTGAAAGCCAAGCAGCACTCGAGTTTTGGATACGCCAGTGTGCAGAATCCGGCCACTAACCTGGGCGCTTGCCAGTACGCCGTGGACAGACCCGTCTAATGCCTACCTGCACTGCAAACTAAACACCCCCCTTAGCGAGTCATTATAGGCTAGTAGTGACACTTAACGTGTTATTTTTCTCTAAAAGGCGCGAGGGAACCTGGAAGATAATTGTACTTTTGTCATGTGATTTATGGAATCTCTCGATCGTGGCATTTTCTCGGTACTAGTCGGAGAGAGACTTGCCTTTTTCTGCCTATTTCCTT…
	Wnt10a	DN31236_c2_g1_i3	no	TCAGAAGAGCGAGGAACAGAGTGTGAAGTGGTTGAGCAAGCAGAAAGATAGATTTGCATGTCGGTTAAAATGTGTGCACATGCCGGGATTTGTCTAAAGCCGCCACGACTCGAGGAGGGCTCGGATGTTTACTTTTCCTCGTGAGATAAAGGAACAAAGTTGTATCGGTTTAACTATAAAACGCTCTGAATCTGAAATCTGGGCTTAAGAAAAAAAGACGAAGGAGTGTCGTGTTATCAGCAAACGTTGACGGACATACATTTGCCTGATATCAGGTAAGCAAAGAGGGAGTCGAGAGTAAGCATCAGATTGCATGCAGAGAGAAAACATATTGCTTTATAGCACCAGCAGCATATAAAGGGGAAAGACCACCTTTTCACACATCAGGATTCACAATGC…
D. rerio	bmp6	NM_001013339	no	ATGACGAGCGCCTGGTTTGCTCTGCTGAGCTTCTTGTGGAGCTGTTGTTTGGCAGGTAGCAGTTCTGTACTGGATGGCTTTGAGCTTCAGTCCAACTTCATACATCGGAGGTTACGGTCTCAGGAGAAGAGGGAGATGCAGAAAGAGATTCTGTCCATACTGGGACTGAACCACAGACCCAGACCGCATCTGAACAGCGGCAAATATAATTCAGCACCCCTCTTCATGCTGGATCTGTACAACAGCATGTCCACTGAAGAGAAGAGCGACGTGGATCAGTACAGGTCACTATTCACCACCACACGACCTGCTTTGGCTTCACATCATGACACTGAGTTCCTGCATGACGCTGACATGGTCATGAGTTTTGTCAATTTGGTGGAAAATGACAGGGAGCTA…
	bmpr1aa	BC115245	no	TTCAATAAATTGACGGAGCACGCGGAAATACGACTCACTCAATTATAATATCGGGCTTTTATGGGACTATGCCAAAATCCAAATGCCATTTGGACATTCAGCTACCTGTATCCGAATGACACCTATAGCCAACCCCAATGCTTACCAAACACTATGCCAACATGCTTCACAGAAATGGATCTTTCTGTACGTGCCATGGACCCCATGAGAAGGAATCTTTAAACTTTTAGTGTCCAGTCATCTTCCTCTCATTCTCTGCATCACCTCTGCCTCTTGAGCCGTATTTTTGATTGCTCCATCTCTATGTTAGTGCTTGCTGACATATTAGGAGCTTAATCAGACATCATCCCTGATCTCATCCTTATCCCAAAGATTACGACAAGACAATTTGACAATGCG…
	cd34	XM_003201212.4	no	AACATCACTGATGACAGCAAAGGTGGCCGTGGGGTTATATCTGACCAATCAGAAACCTCTATCAATGAAACAGTAAAAGTGATTAACTTTGATGGCAAACAGGAAACAAGCAAAGAATCCGGATCTTCAGATGCTAAAGCTAAAGCAGACAAGGATACCACCTCCGGGGGTTCATCTTCTGCTGTTTTTGTATCTGTGCTATTGACTGGCTTACTGCTTGCTGGTATAATAGTTGGCATTTACTACTTCAAATGTCATCGCCGAACCAACGGTAAAGGCATGAAACTGGCTGAAGAGTCATACACGGCAGATGAGGAGAACCAAGGCAATACTCTTGTATCGGTGGCCCCACTGAACCAACCTGAGCCCCAGGAGAAACCCAGTCTTAACGGCGAGTCG…
	gli1	NM_178296.3	no	ACTTCCATCATTCCCAAATGGGAACACAACCAAACCAGGGGGGATCATTCCAGAGTGGTACTGGTATAAACCTTGCCCTGGCAGAAAGCCGCAGATCACAAACACCAATGCATCAAATGAAGGAAATGATGGTCAGGAACTATGTGCAATCCCAGCAAGCTCTCCTATGGGAACAGCAGCAAGAGCAGAGTGTGTCCGAAAAACCTGATGGCATGGACATGGGACAAACACAGATGATGCAGCACAGTCCGCAGCATCAACAAGCCAACCAGAATCTTTATCCTGGTAACACTTACCAAGGCTACCCAAATCAGAACTTGATGAGCCCACAGCAAAATCGAGTTCCTGGATCTGTCAAAGAGCAAATGCAAAGCTCCTGCTATGGGCCAGACATGATTC…
	igfbp5a	GQ892882.1	no	ATGCTGCTAAGTTTGTATGCTCTGGTGGCATTTGTATGGGGACTAACCGGCATTTCTGCGTCGTTCGTGCCATGTGAGCCGTGTGACCAGAAAGCAATGTCCATGTGTCCTCCGGTGCGGAACGGGTGTCAGGTGGTGAAAGAGCCCGGCTGCGGATGCTGCTTGACCTGCGCGCTCATCGAGGGACAGGCGTGTGGAGTCTACACGGGTACATGTGGACGAGGACTGCGATGCCTTCCTCGGATTGGGGAGGAAAAGCCGCTGCACGCTCTGCTTTACGGCAAAGGAGTTTGCATGAACGAGAAACTAAGTCCATACAAATCAATGCATATGCCAAAGGATCAAGAGTCAGATGAAGATGGCATGGTTTCAGAGGTAACAGAGGATCTGCTTCCTCAG…
	igfbp5b	NM_001126463.1	no	CTACCCGCCAGTCACTTTGAGATTCTGATGCAAAACGACAAAGAATTACAACAGCTATTACAAATATGAACAATCAGACTAAAAATAACAACAAAGTGAGATAACAGGAATCGTTTTAAGAGAGCGCTCAGCTCTATCTCACTGGACTCAGCCAATCAGAGGAGCCCCCTACTACAGCTGAGTCCCAGCAACAACAAAAAGAAATTATCAAAAAAATATATACGTACAATTATATATTTTTATAGAAGCTGGAGTTTGAGCACCATACTGTTTTTGTTTAAAGTTAACATAAAACAACAAAAAAATACAAAAATATATATATAAAGAATATATGGCATGTTGAATATTAACAGGGCTATCTTGGTCTTTAACATCTTTTGCTGTCAAGGTATCAAAGGA…
	lef1	NM_131426.1	no	AAACCAAACGGGAATGACACACACCATCTGAACTCCAACATTTCTTTTTTTGTTGTTGTTGCTTTTATTTTGAAACAAGTGAAACTGTCCTTTTCTGAACTTTAAGTTCCAACTTTTTCCTTCCACCAAAGGATTCGTATTTTAACTTTTTCCCCAAACCCGCTATTTTTCTTCCTCTGGATTCCCGAGAGTTTTTCCACCGGACGCGCGCGCTCTTGTTACCGTAAACCAAACACACTCACGCGCGCGTGTTCGGAGTGCGCGAGCTGACCAGAAACAAAACAACTATACGGGGGGTTTAATTTCAATTGCACGCGTTTGCGTCCCTGGCGTTTGTAGGGTGAGGAGGACTTTCATTCACCCGAGAAATGCCGCAGTTGTCAGGTGGAGGAGGCGGCG…
	lgr4	NP_001340791.1	no	ACAACCTGGAGACATTGGATCTAAACTTCAACAATCTGAAGATCTTCCCAGAGGCCATTCAGATGCTGCCCAAGCTGAAAGAACTTGGATTTCATAGCAACAACATTGCATCTATCCCTGAGGGAGCCTTCTGCAGGAATTCCCTTCTTCGAACAATCCATCTTTTTGACAACCCGCTCTCCTTCGTGGGAACCACTGCTTTCCAGAACCTGTCAGACTTGCACTCTCTAATGCTGCGTGGTGCCAGTATGATGCAGGATTTCCCCAGCCTCACTGGAACAATAAATCTGGAGAGCCTGACTTTAACAGGAACTAAAATCAGGAGCATCCCGGCAGACCTGTGTGAGGATCTAACTGTGCTGCGAACAGTAGACCTTTCCTATAATGACATTGAAGACC…
	lgr6	XM_017353776.2	no	ACTGTAGTTATTTTAAGGTCCTCTGAGTGTGAGAAGTCACAAACCCACAAATGAAATAAGTCTGAAAACCTACAGAGCTAATGATCAATGAACTGATTAATCTTGGGACTATACATAACCATAATGTCCCAACTGCTAGATGGCATTGTACAAATAATCAAATAAAAGACGAGACAAGAAAAGCATTACATTTTGTGCTCCACTCACATAAAGATACAAAACCTGTCACTGGGGTTGTATCTTTTCAAAAGATGCATTTTTGTACATAACAGGTCCACATTGGTACCTAATAAGTACAAATGTGTACATTAAAGGTACGTTTATTTCTGTGTACAATCGAGTGGGTCGTTCAATAATTTAAGCAGCGATGGTCAAAAACAAATTTGCATATATATTTTT…
	nfatc1	DQ530435	no	ATGAAATCCGCAGAGGAAGATGCGTACTGTTACAATCAAAACACCAGCATCTCAATTCCTCTGGGCAACCCCTGCCCACCCTCGCAGTACCACAATCTCCAGACCAGCCCTTCCTTGTCGATATCCATCAGCCAACCTTCCTCGTTCCCTCAAGATGACATGAGCTCGGTAGGCTACTTCCAAACATCCGGTCCCCGATCCAATGGAGCTCCCACATTGGAGAGTCCGCGCATTGAGATAACAGCTTACGGCCAGTTCCCCGAAGATGAGGTGGAGGATAACAGCGTTCCAGTGACTAAGCGAGTCAACTCCATAGTGACATTAACGTTGCCGAGTGTTGATGGTTATCGTGACCCTACCTGCCTCAGTCCGGCAAGCAGCGTGTCCTCTCGTAGCTGC…
	pitx2	AF132446.1	Essner et al., 2000	ATACCTGTCCCTGTCACTCTGGCTCTCCTTGCTCTCGGCTGAAACCGAGATATCTTTTACCCAGTCGAAACGGGAAAAAAATCTTTCCTTAACACTGGGCTTGTTTAATCATATTTTTTTATTATTAAAGCCGTTTCAGGAGTGTCGTTTTTAGTGGTTTAAATGAGAAAGGAGCACTGGCAACGCTTGCCGATACTTCACTGCTGGACACATTCGTTTCTTTCTTTCTTTTATTTCTTTTATTTATTTATTTATCTGTATTTGTGACCTGCGCTGAGGAAGTTATAGCTGCTTGCGAGCCGTCGGTAAATCGCTTGTCTTATCCATGACCTCTATGAAGGATCCGTTGAGTTTGGACCACCATCATCACAATCACCACGTTACCGGGAGTAAACACGC…
	wnt10a	NM_130980.1	no	GTCAGCTGAAGACCTGTTGGCAGGTGACTCCAGAGTTCAGAACGGTGGGCTCGCTGCTGAAGGAGCGCTTCAACGTGGCCACGCTAATCAAAGCCCACAACAGAAACACAGGTCAGGTGGAGAATGCCCACCACACACACCGGCGGAGAGCCAACATCAATGATCTGGTCTACTTCGAGAAGTCCCCTGACTTCTGTGAGAGGGACCTTGGGTCGGACTCTGCCGGGACGCAAGGCCGGATCTGTAACAAGACCAGCCAGGGAATGGACAACTGTGAGAGCCTTTGCTGCGGCCGGGGCCACAACATCTTACAGCAGACTCGCAGCGAACGCTGCAATTGCAAGTTCCACTGGTGCTGTTATGTAGTGTGCGAAGAGTGCAGGATAACAGAGTGGGTCA…
